# Contributions of Folded and Disordered Domains to RNA Binding by HNRNPR

**DOI:** 10.1101/2025.05.01.651718

**Authors:** Bryan B. Guzmán, Grant A. Goda, Alli Jimenez, Justin G. Martyr, Yue Hu, Francisco F. Cavazos, Maria M. Aleman, Daniel Dominguez

## Abstract

RNA binding proteins (RBPs) interact with and tightly regulate the fate of messenger RNAs but how RNA targets are recognized remains a challenging question. RBPs often contain multiple domains known to directly bind RNA, such as RNA recognition motifs (RRMs), as well as domains whose RNA binding capacity remains incompletely understood, *e.g*., low complexity domains (LCDs). Here, we dissect HNRNPR, an RBP with three RRMs and an arginine-glycine rich (RG-rich) LCD. We apply unbiased high-throughput biochemical approaches and identify critical RNA binding domains that confer specificity. We show that not all RRMs contribute equally to binding and find that RRM3, along with a downstream C-terminal charged region, are required for RNA binding. We find that HNRNPR also binds RNA G-quadruplexes (rG4s) and map multiple rG4 binding sites including RRM3 with the C-terminal charged region and RG-rich regions within the LCD. We dissect rG4 specificity for the full length HNRNPR and LCD using a newly created RNA pool focused on rG4s and reveal that binding is dependent on RNA folding and find specific rG4 features that enhance HNRNPR-rG4 interactions. Our work highlights the complexity of RBP-RNA interactions and motivates the study of disordered regions as RNA binding domains.
