## Supplementary material for "Contributions of Folded and Disordered Domains to RNA Binding by HNRNPR": Table S1

### Sheet: G4 patterns
G4 patterns
GG.{1,4}GG.{1,4}GG.{1,4}GG
GG.{1,4}GG.{1,4}GG.{1,4}GGG
GG.{1,4}GG.{1,4}GG.{1,4}GGGG
GG.{1,4}GG.{1,4}GG.{4,7}GG
GG.{1,4}GG.{1,4}GG.{4,7}GGG
GG.{1,4}GG.{1,4}GG.{4,7}GGGG
GG.{1,4}GG.{1,4}GGG.{1,4}GG
GG.{1,4}GG.{1,4}GGG.{1,4}GGG
GG.{1,4}GG.{1,4}GGG.{1,4}GGGG
GG.{1,4}GG.{1,4}GGG.{4,7}GG
GG.{1,4}GG.{1,4}GGG.{4,7}GGG
GG.{1,4}GG.{1,4}GGG.{4,7}GGGG
GG.{1,4}GG.{1,4}GGGG.{1,4}GG
GG.{1,4}GG.{1,4}GGGG.{1,4}GGG
GG.{1,4}GG.{1,4}GGGG.{1,4}GGGG
GG.{1,4}GG.{1,4}GGGG.{4,7}GG
GG.{1,4}GG.{1,4}GGGG.{4,7}GGG
GG.{1,4}GG.{1,4}GGGG.{4,7}GGGG
GG.{1,4}GG.{4,7}GG.{1,4}GG
GG.{1,4}GG.{4,7}GG.{1,4}GGG
GG.{1,4}GG.{4,7}GG.{1,4}GGGG
GG.{1,4}GG.{4,7}GG.{4,7}GG
GG.{1,4}GG.{4,7}GG.{4,7}GGG
GG.{1,4}GG.{4,7}GG.{4,7}GGGG
GG.{1,4}GG.{4,7}GGG.{1,4}GG
GG.{1,4}GG.{4,7}GGG.{1,4}GGG
GG.{1,4}GG.{4,7}GGG.{1,4}GGGG
GG.{1,4}GG.{4,7}GGG.{4,7}GG
GG.{1,4}GG.{4,7}GGG.{4,7}GGG
GG.{1,4}GG.{4,7}GGG.{4,7}GGGG
GG.{1,4}GG.{4,7}GGGG.{1,4}GG
GG.{1,4}GG.{4,7}GGGG.{1,4}GGG
GG.{1,4}GG.{4,7}GGGG.{1,4}GGGG
GG.{1,4}GG.{4,7}GGGG.{4,7}GG
GG.{1,4}GG.{4,7}GGGG.{4,7}GGG
GG.{1,4}GG.{4,7}GGGG.{4,7}GGGG
GG.{1,4}GGG.{1,4}GG.{1,4}GG
GG.{1,4}GGG.{1,4}GG.{1,4}GGG
GG.{1,4}GGG.{1,4}GG.{1,4}GGGG
GG.{1,4}GGG.{1,4}GG.{4,7}GG
GG.{1,4}GGG.{1,4}GG.{4,7}GGG
GG.{1,4}GGG.{1,4}GG.{4,7}GGGG
GG.{1,4}GGG.{1,4}GGG.{1,4}GG
GG.{1,4}GGG.{1,4}GGG.{1,4}GGG
GG.{1,4}GGG.{1,4}GGG.{1,4}GGGG
GG.{1,4}GGG.{1,4}GGG.{4,7}GG
GG.{1,4}GGG.{1,4}GGG.{4,7}GGG
GG.{1,4}GGG.{1,4}GGG.{4,7}GGGG
GG.{1,4}GGG.{1,4}GGGG.{1,4}GG
GG.{1,4}GGG.{1,4}GGGG.{1,4}GGG
GG.{1,4}GGG.{1,4}GGGG.{1,4}GGGG
GG.{1,4}GGG.{1,4}GGGG.{4,7}GG
GG.{1,4}GGG.{1,4}GGGG.{4,7}GGG
GG.{1,4}GGG.{1,4}GGGG.{4,7}GGGG
GG.{1,4}GGG.{4,7}GG.{1,4}GG
GG.{1,4}GGG.{4,7}GG.{1,4}GGG
GG.{1,4}GGG.{4,7}GG.{1,4}GGGG
GG.{1,4}GGG.{4,7}GG.{4,7}GG
GG.{1,4}GGG.{4,7}GG.{4,7}GGG
GG.{1,4}GGG.{4,7}GG.{4,7}GGGG
GG.{1,4}GGG.{4,7}GGG.{1,4}GG
GG.{1,4}GGG.{4,7}GGG.{1,4}GGG
GG.{1,4}GGG.{4,7}GGG.{1,4}GGGG
GG.{1,4}GGG.{4,7}GGG.{4,7}GG
GG.{1,4}GGG.{4,7}GGG.{4,7}GGG
GG.{1,4}GGG.{4,7}GGG.{4,7}GGGG
GG.{1,4}GGG.{4,7}GGGG.{1,4}GG
GG.{1,4}GGG.{4,7}GGGG.{1,4}GGG
GG.{1,4}GGG.{4,7}GGGG.{1,4}GGGG
GG.{1,4}GGG.{4,7}GGGG.{4,7}GG
GG.{1,4}GGG.{4,7}GGGG.{4,7}GGG
GG.{1,4}GGG.{4,7}GGGG.{4,7}GGGG
GG.{1,4}GGGG.{1,4}GG.{1,4}GG
GG.{1,4}GGGG.{1,4}GG.{1,4}GGG
GG.{1,4}GGGG.{1,4}GG.{1,4}GGGG
GG.{1,4}GGGG.{1,4}GG.{4,7}GG
GG.{1,4}GGGG.{1,4}GG.{4,7}GGG
GG.{1,4}GGGG.{1,4}GG.{4,7}GGGG
GG.{1,4}GGGG.{1,4}GGG.{1,4}GG
GG.{1,4}GGGG.{1,4}GGG.{1,4}GGG
GG.{1,4}GGGG.{1,4}GGG.{1,4}GGGG
GG.{1,4}GGGG.{1,4}GGG.{4,7}GG
GG.{1,4}GGGG.{1,4}GGG.{4,7}GGG
GG.{1,4}GGGG.{1,4}GGG.{4,7}GGGG
GG.{1,4}GGGG.{1,4}GGGG.{1,4}GG
GG.{1,4}GGGG.{1,4}GGGG.{1,4}GGG
GG.{1,4}GGGG.{1,4}GGGG.{1,4}GGGG
GG.{1,4}GGGG.{1,4}GGGG.{4,7}GG
GG.{1,4}GGGG.{1,4}GGGG.{4,7}GGG
GG.{1,4}GGGG.{1,4}GGGG.{4,7}GGGG
GG.{1,4}GGGG.{4,7}GG.{1,4}GG
GG.{1,4}GGGG.{4,7}GG.{1,4}GGG
GG.{1,4}GGGG.{4,7}GG.{1,4}GGGG
GG.{1,4}GGGG.{4,7}GG.{4,7}GG
GG.{1,4}GGGG.{4,7}GG.{4,7}GGG
GG.{1,4}GGGG.{4,7}GG.{4,7}GGGG
GG.{1,4}GGGG.{4,7}GGG.{1,4}GG
GG.{1,4}GGGG.{4,7}GGG.{1,4}GGG
GG.{1,4}GGGG.{4,7}GGG.{1,4}GGGG
GG.{1,4}GGGG.{4,7}GGG.{4,7}GG
GG.{1,4}GGGG.{4,7}GGG.{4,7}GGG
GG.{1,4}GGGG.{4,7}GGG.{4,7}GGGG
GG.{1,4}GGGG.{4,7}GGGG.{1,4}GG
GG.{1,4}GGGG.{4,7}GGGG.{1,4}GGG
GG.{1,4}GGGG.{4,7}GGGG.{1,4}GGGG
GG.{1,4}GGGG.{4,7}GGGG.{4,7}GG
GG.{1,4}GGGG.{4,7}GGGG.{4,7}GGG
GG.{1,4}GGGG.{4,7}GGGG.{4,7}GGGG
GG.{4,7}GG.{1,4}GG.{1,4}GG
GG.{4,7}GG.{1,4}GG.{1,4}GGG
GG.{4,7}GG.{1,4}GG.{1,4}GGGG
GG.{4,7}GG.{1,4}GG.{4,7}GG
GG.{4,7}GG.{1,4}GG.{4,7}GGG
GG.{4,7}GG.{1,4}GG.{4,7}GGGG
GG.{4,7}GG.{1,4}GGG.{1,4}GG
GG.{4,7}GG.{1,4}GGG.{1,4}GGG
GG.{4,7}GG.{1,4}GGG.{1,4}GGGG
GG.{4,7}GG.{1,4}GGG.{4,7}GG
GG.{4,7}GG.{1,4}GGG.{4,7}GGG
GG.{4,7}GG.{1,4}GGG.{4,7}GGGG
GG.{4,7}GG.{1,4}GGGG.{1,4}GG
GG.{4,7}GG.{1,4}GGGG.{1,4}GGG
GG.{4,7}GG.{1,4}GGGG.{1,4}GGGG
GG.{4,7}GG.{1,4}GGGG.{4,7}GG
GG.{4,7}GG.{1,4}GGGG.{4,7}GGG
GG.{4,7}GG.{1,4}GGGG.{4,7}GGGG
GG.{4,7}GG.{4,7}GG.{1,4}GG
GG.{4,7}GG.{4,7}GG.{1,4}GGG
GG.{4,7}GG.{4,7}GG.{1,4}GGGG
GG.{4,7}GG.{4,7}GG.{4,7}GG
GG.{4,7}GG.{4,7}GG.{4,7}GGG
GG.{4,7}GG.{4,7}GG.{4,7}GGGG
GG.{4,7}GG.{4,7}GGG.{1,4}GG
GG.{4,7}GG.{4,7}GGG.{1,4}GGG
GG.{4,7}GG.{4,7}GGG.{1,4}GGGG
GG.{4,7}GG.{4,7}GGG.{4,7}GG
GG.{4,7}GG.{4,7}GGG.{4,7}GGG
GG.{4,7}GG.{4,7}GGG.{4,7}GGGG
GG.{4,7}GG.{4,7}GGGG.{1,4}GG
GG.{4,7}GG.{4,7}GGGG.{1,4}GGG
GG.{4,7}GG.{4,7}GGGG.{1,4}GGGG
GG.{4,7}GG.{4,7}GGGG.{4,7}GG
GG.{4,7}GG.{4,7}GGGG.{4,7}GGG
GG.{4,7}GG.{4,7}GGGG.{4,7}GGGG
GG.{4,7}GGG.{1,4}GG.{1,4}GG
GG.{4,7}GGG.{1,4}GG.{1,4}GGG
GG.{4,7}GGG.{1,4}GG.{1,4}GGGG
GG.{4,7}GGG.{1,4}GG.{4,7}GG
GG.{4,7}GGG.{1,4}GG.{4,7}GGG
GG.{4,7}GGG.{1,4}GG.{4,7}GGGG
GG.{4,7}GGG.{1,4}GGG.{1,4}GG
GG.{4,7}GGG.{1,4}GGG.{1,4}GGG
GG.{4,7}GGG.{1,4}GGG.{1,4}GGGG
GG.{4,7}GGG.{1,4}GGG.{4,7}GG
GG.{4,7}GGG.{1,4}GGG.{4,7}GGG
GG.{4,7}GGG.{1,4}GGG.{4,7}GGGG
GG.{4,7}GGG.{1,4}GGGG.{1,4}GG
GG.{4,7}GGG.{1,4}GGGG.{1,4}GGG
GG.{4,7}GGG.{1,4}GGGG.{1,4}GGGG
GG.{4,7}GGG.{1,4}GGGG.{4,7}GG
GG.{4,7}GGG.{1,4}GGGG.{4,7}GGG
GG.{4,7}GGG.{1,4}GGGG.{4,7}GGGG
GG.{4,7}GGG.{4,7}GG.{1,4}GG
GG.{4,7}GGG.{4,7}GG.{1,4}GGG
GG.{4,7}GGG.{4,7}GG.{1,4}GGGG
GG.{4,7}GGG.{4,7}GG.{4,7}GG
GG.{4,7}GGG.{4,7}GG.{4,7}GGG
GG.{4,7}GGG.{4,7}GG.{4,7}GGGG
GG.{4,7}GGG.{4,7}GGG.{1,4}GG
GG.{4,7}GGG.{4,7}GGG.{1,4}GGG
GG.{4,7}GGG.{4,7}GGG.{1,4}GGGG
GG.{4,7}GGG.{4,7}GGG.{4,7}GG
GG.{4,7}GGG.{4,7}GGG.{4,7}GGG
GG.{4,7}GGG.{4,7}GGG.{4,7}GGGG
GG.{4,7}GGG.{4,7}GGGG.{1,4}GG
GG.{4,7}GGG.{4,7}GGGG.{1,4}GGG
GG.{4,7}GGG.{4,7}GGGG.{1,4}GGGG
GG.{4,7}GGG.{4,7}GGGG.{4,7}GG
GG.{4,7}GGG.{4,7}GGGG.{4,7}GGG
GG.{4,7}GGG.{4,7}GGGG.{4,7}GGGG
GG.{4,7}GGGG.{1,4}GG.{1,4}GG
GG.{4,7}GGGG.{1,4}GG.{1,4}GGG
GG.{4,7}GGGG.{1,4}GG.{1,4}GGGG
GG.{4,7}GGGG.{1,4}GG.{4,7}GG
GG.{4,7}GGGG.{1,4}GG.{4,7}GGG
GG.{4,7}GGGG.{1,4}GG.{4,7}GGGG
GG.{4,7}GGGG.{1,4}GGG.{1,4}GG
GG.{4,7}GGGG.{1,4}GGG.{1,4}GGG
GG.{4,7}GGGG.{1,4}GGG.{1,4}GGGG
GG.{4,7}GGGG.{1,4}GGG.{4,7}GG
GG.{4,7}GGGG.{1,4}GGG.{4,7}GGG
GG.{4,7}GGGG.{1,4}GGG.{4,7}GGGG
GG.{4,7}GGGG.{1,4}GGGG.{1,4}GG
GG.{4,7}GGGG.{1,4}GGGG.{1,4}GGG
GG.{4,7}GGGG.{1,4}GGGG.{1,4}GGGG
GG.{4,7}GGGG.{1,4}GGGG.{4,7}GG
GG.{4,7}GGGG.{1,4}GGGG.{4,7}GGG
GG.{4,7}GGGG.{1,4}GGGG.{4,7}GGGG
GG.{4,7}GGGG.{4,7}GG.{1,4}GG
GG.{4,7}GGGG.{4,7}GG.{1,4}GGG
GG.{4,7}GGGG.{4,7}GG.{1,4}GGGG
GG.{4,7}GGGG.{4,7}GG.{4,7}GG
GG.{4,7}GGGG.{4,7}GG.{4,7}GGG
GG.{4,7}GGGG.{4,7}GG.{4,7}GGGG
GG.{4,7}GGGG.{4,7}GGG.{1,4}GG
GG.{4,7}GGGG.{4,7}GGG.{1,4}GGG
GG.{4,7}GGGG.{4,7}GGG.{1,4}GGGG
GG.{4,7}GGGG.{4,7}GGG.{4,7}GG
GG.{4,7}GGGG.{4,7}GGG.{4,7}GGG
GG.{4,7}GGGG.{4,7}GGG.{4,7}GGGG
GG.{4,7}GGGG.{4,7}GGGG.{1,4}GG
GG.{4,7}GGGG.{4,7}GGGG.{1,4}GGG
GG.{4,7}GGGG.{4,7}GGGG.{1,4}GGGG
GG.{4,7}GGGG.{4,7}GGGG.{4,7}GG
GG.{4,7}GGGG.{4,7}GGGG.{4,7}GGG
GG.{4,7}GGGG.{4,7}GGGG.{4,7}GGGG
GGG.{1,4}GG.{1,4}GG.{1,4}GG
GGG.{1,4}GG.{1,4}GG.{1,4}GGG
GGG.{1,4}GG.{1,4}GG.{1,4}GGGG
GGG.{1,4}GG.{1,4}GG.{4,7}GG
GGG.{1,4}GG.{1,4}GG.{4,7}GGG
GGG.{1,4}GG.{1,4}GG.{4,7}GGGG
GGG.{1,4}GG.{1,4}GGG.{1,4}GG
GGG.{1,4}GG.{1,4}GGG.{1,4}GGG
GGG.{1,4}GG.{1,4}GGG.{1,4}GGGG
GGG.{1,4}GG.{1,4}GGG.{4,7}GG
GGG.{1,4}GG.{1,4}GGG.{4,7}GGG
GGG.{1,4}GG.{1,4}GGG.{4,7}GGGG
GGG.{1,4}GG.{1,4}GGGG.{1,4}GG
GGG.{1,4}GG.{1,4}GGGG.{1,4}GGG
GGG.{1,4}GG.{1,4}GGGG.{1,4}GGGG
GGG.{1,4}GG.{1,4}GGGG.{4,7}GG
GGG.{1,4}GG.{1,4}GGGG.{4,7}GGG
GGG.{1,4}GG.{1,4}GGGG.{4,7}GGGG
GGG.{1,4}GG.{4,7}GG.{1,4}GG
GGG.{1,4}GG.{4,7}GG.{1,4}GGG
GGG.{1,4}GG.{4,7}GG.{1,4}GGGG
GGG.{1,4}GG.{4,7}GG.{4,7}GG
GGG.{1,4}GG.{4,7}GG.{4,7}GGG
GGG.{1,4}GG.{4,7}GG.{4,7}GGGG
GGG.{1,4}GG.{4,7}GGG.{1,4}GG
GGG.{1,4}GG.{4,7}GGG.{1,4}GGG
GGG.{1,4}GG.{4,7}GGG.{1,4}GGGG
GGG.{1,4}GG.{4,7}GGG.{4,7}GG
GGG.{1,4}GG.{4,7}GGG.{4,7}GGG
GGG.{1,4}GG.{4,7}GGG.{4,7}GGGG
GGG.{1,4}GG.{4,7}GGGG.{1,4}GG
GGG.{1,4}GG.{4,7}GGGG.{1,4}GGG
GGG.{1,4}GG.{4,7}GGGG.{1,4}GGGG
GGG.{1,4}GG.{4,7}GGGG.{4,7}GG
GGG.{1,4}GG.{4,7}GGGG.{4,7}GGG
GGG.{1,4}GG.{4,7}GGGG.{4,7}GGGG
GGG.{1,4}GGG.{1,4}GG.{1,4}GG
GGG.{1,4}GGG.{1,4}GG.{1,4}GGG
GGG.{1,4}GGG.{1,4}GG.{1,4}GGGG
GGG.{1,4}GGG.{1,4}GG.{4,7}GG
GGG.{1,4}GGG.{1,4}GG.{4,7}GGG
GGG.{1,4}GGG.{1,4}GG.{4,7}GGGG
GGG.{1,4}GGG.{1,4}GGG.{1,4}GG
GGG.{1,4}GGG.{1,4}GGG.{1,4}GGG
GGG.{1,4}GGG.{1,4}GGG.{1,4}GGGG
GGG.{1,4}GGG.{1,4}GGG.{4,7}GG
GGG.{1,4}GGG.{1,4}GGG.{4,7}GGG
GGG.{1,4}GGG.{1,4}GGG.{4,7}GGGG
GGG.{1,4}GGG.{1,4}GGGG.{1,4}GG
GGG.{1,4}GGG.{1,4}GGGG.{1,4}GGG
GGG.{1,4}GGG.{1,4}GGGG.{1,4}GGGG
GGG.{1,4}GGG.{1,4}GGGG.{4,7}GG
GGG.{1,4}GGG.{1,4}GGGG.{4,7}GGG
GGG.{1,4}GGG.{1,4}GGGG.{4,7}GGGG
GGG.{1,4}GGG.{4,7}GG.{1,4}GG
GGG.{1,4}GGG.{4,7}GG.{1,4}GGG
GGG.{1,4}GGG.{4,7}GG.{1,4}GGGG
GGG.{1,4}GGG.{4,7}GG.{4,7}GG
GGG.{1,4}GGG.{4,7}GG.{4,7}GGG
GGG.{1,4}GGG.{4,7}GG.{4,7}GGGG
GGG.{1,4}GGG.{4,7}GGG.{1,4}GG
GGG.{1,4}GGG.{4,7}GGG.{1,4}GGG
GGG.{1,4}GGG.{4,7}GGG.{1,4}GGGG
GGG.{1,4}GGG.{4,7}GGG.{4,7}GG
GGG.{1,4}GGG.{4,7}GGG.{4,7}GGG
GGG.{1,4}GGG.{4,7}GGG.{4,7}GGGG
GGG.{1,4}GGG.{4,7}GGGG.{1,4}GG
GGG.{1,4}GGG.{4,7}GGGG.{1,4}GGG
GGG.{1,4}GGG.{4,7}GGGG.{1,4}GGGG
GGG.{1,4}GGG.{4,7}GGGG.{4,7}GG
GGG.{1,4}GGG.{4,7}GGGG.{4,7}GGG
GGG.{1,4}GGG.{4,7}GGGG.{4,7}GGGG
GGG.{1,4}GGGG.{1,4}GG.{1,4}GG
GGG.{1,4}GGGG.{1,4}GG.{1,4}GGG
GGG.{1,4}GGGG.{1,4}GG.{1,4}GGGG
GGG.{1,4}GGGG.{1,4}GG.{4,7}GG
GGG.{1,4}GGGG.{1,4}GG.{4,7}GGG
GGG.{1,4}GGGG.{1,4}GG.{4,7}GGGG
GGG.{1,4}GGGG.{1,4}GGG.{1,4}GG
GGG.{1,4}GGGG.{1,4}GGG.{1,4}GGG
GGG.{1,4}GGGG.{1,4}GGG.{1,4}GGGG
GGG.{1,4}GGGG.{1,4}GGG.{4,7}GG
GGG.{1,4}GGGG.{1,4}GGG.{4,7}GGG
GGG.{1,4}GGGG.{1,4}GGG.{4,7}GGGG
GGG.{1,4}GGGG.{1,4}GGGG.{1,4}GG
GGG.{1,4}GGGG.{1,4}GGGG.{1,4}GGG
GGG.{1,4}GGGG.{1,4}GGGG.{1,4}GGGG
GGG.{1,4}GGGG.{1,4}GGGG.{4,7}GG
GGG.{1,4}GGGG.{1,4}GGGG.{4,7}GGG
GGG.{1,4}GGGG.{1,4}GGGG.{4,7}GGGG
GGG.{1,4}GGGG.{4,7}GG.{1,4}GG
GGG.{1,4}GGGG.{4,7}GG.{1,4}GGG
GGG.{1,4}GGGG.{4,7}GG.{1,4}GGGG
GGG.{1,4}GGGG.{4,7}GG.{4,7}GG
GGG.{1,4}GGGG.{4,7}GG.{4,7}GGG
GGG.{1,4}GGGG.{4,7}GG.{4,7}GGGG
GGG.{1,4}GGGG.{4,7}GGG.{1,4}GG
GGG.{1,4}GGGG.{4,7}GGG.{1,4}GGG
GGG.{1,4}GGGG.{4,7}GGG.{1,4}GGGG
GGG.{1,4}GGGG.{4,7}GGG.{4,7}GG
GGG.{1,4}GGGG.{4,7}GGG.{4,7}GGG
GGG.{1,4}GGGG.{4,7}GGG.{4,7}GGGG
GGG.{1,4}GGGG.{4,7}GGGG.{1,4}GG
GGG.{1,4}GGGG.{4,7}GGGG.{1,4}GGG
GGG.{1,4}GGGG.{4,7}GGGG.{1,4}GGGG
GGG.{1,4}GGGG.{4,7}GGGG.{4,7}GG
GGG.{1,4}GGGG.{4,7}GGGG.{4,7}GGG
GGG.{1,4}GGGG.{4,7}GGGG.{4,7}GGGG
GGG.{4,7}GG.{1,4}GG.{1,4}GG
GGG.{4,7}GG.{1,4}GG.{1,4}GGG
GGG.{4,7}GG.{1,4}GG.{1,4}GGGG
GGG.{4,7}GG.{1,4}GG.{4,7}GG
GGG.{4,7}GG.{1,4}GG.{4,7}GGG
GGG.{4,7}GG.{1,4}GG.{4,7}GGGG
GGG.{4,7}GG.{1,4}GGG.{1,4}GG
GGG.{4,7}GG.{1,4}GGG.{1,4}GGG
GGG.{4,7}GG.{1,4}GGG.{1,4}GGGG
GGG.{4,7}GG.{1,4}GGG.{4,7}GG
GGG.{4,7}GG.{1,4}GGG.{4,7}GGG
GGG.{4,7}GG.{1,4}GGG.{4,7}GGGG
GGG.{4,7}GG.{1,4}GGGG.{1,4}GG
GGG.{4,7}GG.{1,4}GGGG.{1,4}GGG
GGG.{4,7}GG.{1,4}GGGG.{1,4}GGGG
GGG.{4,7}GG.{1,4}GGGG.{4,7}GG
GGG.{4,7}GG.{1,4}GGGG.{4,7}GGG
GGG.{4,7}GG.{1,4}GGGG.{4,7}GGGG
GGG.{4,7}GG.{4,7}GG.{1,4}GG
GGG.{4,7}GG.{4,7}GG.{1,4}GGG
GGG.{4,7}GG.{4,7}GG.{1,4}GGGG
GGG.{4,7}GG.{4,7}GG.{4,7}GG
GGG.{4,7}GG.{4,7}GG.{4,7}GGG
GGG.{4,7}GG.{4,7}GG.{4,7}GGGG
GGG.{4,7}GG.{4,7}GGG.{1,4}GG
GGG.{4,7}GG.{4,7}GGG.{1,4}GGG
GGG.{4,7}GG.{4,7}GGG.{1,4}GGGG
GGG.{4,7}GG.{4,7}GGG.{4,7}GG
GGG.{4,7}GG.{4,7}GGG.{4,7}GGG
GGG.{4,7}GG.{4,7}GGG.{4,7}GGGG
GGG.{4,7}GG.{4,7}GGGG.{1,4}GG
GGG.{4,7}GG.{4,7}GGGG.{1,4}GGG
GGG.{4,7}GG.{4,7}GGGG.{1,4}GGGG
GGG.{4,7}GG.{4,7}GGGG.{4,7}GG
GGG.{4,7}GG.{4,7}GGGG.{4,7}GGG
GGG.{4,7}GG.{4,7}GGGG.{4,7}GGGG
GGG.{4,7}GGG.{1,4}GG.{1,4}GG
GGG.{4,7}GGG.{1,4}GG.{1,4}GGG
GGG.{4,7}GGG.{1,4}GG.{1,4}GGGG
GGG.{4,7}GGG.{1,4}GG.{4,7}GG
GGG.{4,7}GGG.{1,4}GG.{4,7}GGG
GGG.{4,7}GGG.{1,4}GG.{4,7}GGGG
GGG.{4,7}GGG.{1,4}GGG.{1,4}GG
GGG.{4,7}GGG.{1,4}GGG.{1,4}GGG
GGG.{4,7}GGG.{1,4}GGG.{1,4}GGGG
GGG.{4,7}GGG.{1,4}GGG.{4,7}GG
GGG.{4,7}GGG.{1,4}GGG.{4,7}GGG
GGG.{4,7}GGG.{1,4}GGG.{4,7}GGGG
GGG.{4,7}GGG.{1,4}GGGG.{1,4}GG
GGG.{4,7}GGG.{1,4}GGGG.{1,4}GGG
GGG.{4,7}GGG.{1,4}GGGG.{1,4}GGGG
GGG.{4,7}GGG.{1,4}GGGG.{4,7}GG
GGG.{4,7}GGG.{1,4}GGGG.{4,7}GGG
GGG.{4,7}GGG.{1,4}GGGG.{4,7}GGGG
GGG.{4,7}GGG.{4,7}GG.{1,4}GG
GGG.{4,7}GGG.{4,7}GG.{1,4}GGG
GGG.{4,7}GGG.{4,7}GG.{1,4}GGGG
GGG.{4,7}GGG.{4,7}GG.{4,7}GG
GGG.{4,7}GGG.{4,7}GG.{4,7}GGG
GGG.{4,7}GGG.{4,7}GG.{4,7}GGGG
GGG.{4,7}GGG.{4,7}GGG.{1,4}GG
GGG.{4,7}GGG.{4,7}GGG.{1,4}GGG
GGG.{4,7}GGG.{4,7}GGG.{1,4}GGGG
GGG.{4,7}GGG.{4,7}GGG.{4,7}GG
GGG.{4,7}GGG.{4,7}GGG.{4,7}GGG
GGG.{4,7}GGG.{4,7}GGG.{4,7}GGGG
GGG.{4,7}GGG.{4,7}GGGG.{1,4}GG
GGG.{4,7}GGG.{4,7}GGGG.{1,4}GGG
GGG.{4,7}GGG.{4,7}GGGG.{1,4}GGGG
GGG.{4,7}GGG.{4,7}GGGG.{4,7}GG
GGG.{4,7}GGG.{4,7}GGGG.{4,7}GGG
GGG.{4,7}GGG.{4,7}GGGG.{4,7}GGGG
GGG.{4,7}GGGG.{1,4}GG.{1,4}GG
GGG.{4,7}GGGG.{1,4}GG.{1,4}GGG
GGG.{4,7}GGGG.{1,4}GG.{1,4}GGGG
GGG.{4,7}GGGG.{1,4}GG.{4,7}GG
GGG.{4,7}GGGG.{1,4}GG.{4,7}GGG
GGG.{4,7}GGGG.{1,4}GG.{4,7}GGGG
GGG.{4,7}GGGG.{1,4}GGG.{1,4}GG
GGG.{4,7}GGGG.{1,4}GGG.{1,4}GGG
GGG.{4,7}GGGG.{1,4}GGG.{1,4}GGGG
GGG.{4,7}GGGG.{1,4}GGG.{4,7}GG
GGG.{4,7}GGGG.{1,4}GGG.{4,7}GGG
GGG.{4,7}GGGG.{1,4}GGG.{4,7}GGGG
GGG.{4,7}GGGG.{1,4}GGGG.{1,4}GG
GGG.{4,7}GGGG.{1,4}GGGG.{1,4}GGG
GGG.{4,7}GGGG.{1,4}GGGG.{1,4}GGGG
GGG.{4,7}GGGG.{1,4}GGGG.{4,7}GG
GGG.{4,7}GGGG.{1,4}GGGG.{4,7}GGG
GGG.{4,7}GGGG.{1,4}GGGG.{4,7}GGGG
GGG.{4,7}GGGG.{4,7}GG.{1,4}GG
GGG.{4,7}GGGG.{4,7}GG.{1,4}GGG
GGG.{4,7}GGGG.{4,7}GG.{1,4}GGGG
GGG.{4,7}GGGG.{4,7}GG.{4,7}GG
GGG.{4,7}GGGG.{4,7}GG.{4,7}GGG
GGG.{4,7}GGGG.{4,7}GG.{4,7}GGGG
GGG.{4,7}GGGG.{4,7}GGG.{1,4}GG
GGG.{4,7}GGGG.{4,7}GGG.{1,4}GGG
GGG.{4,7}GGGG.{4,7}GGG.{1,4}GGGG
GGG.{4,7}GGGG.{4,7}GGG.{4,7}GG
GGG.{4,7}GGGG.{4,7}GGG.{4,7}GGG
GGG.{4,7}GGGG.{4,7}GGG.{4,7}GGGG
GGG.{4,7}GGGG.{4,7}GGGG.{1,4}GG
GGG.{4,7}GGGG.{4,7}GGGG.{1,4}GGG
GGG.{4,7}GGGG.{4,7}GGGG.{1,4}GGGG
GGG.{4,7}GGGG.{4,7}GGGG.{4,7}GG
GGG.{4,7}GGGG.{4,7}GGGG.{4,7}GGG
GGG.{4,7}GGGG.{4,7}GGGG.{4,7}GGGG
GGGG.{1,4}GG.{1,4}GG.{1,4}GG
GGGG.{1,4}GG.{1,4}GG.{1,4}GGG
GGGG.{1,4}GG.{1,4}GG.{1,4}GGGG
GGGG.{1,4}GG.{1,4}GG.{4,7}GG
GGGG.{1,4}GG.{1,4}GG.{4,7}GGG
GGGG.{1,4}GG.{1,4}GG.{4,7}GGGG
GGGG.{1,4}GG.{1,4}GGG.{1,4}GG
GGGG.{1,4}GG.{1,4}GGG.{1,4}GGG
GGGG.{1,4}GG.{1,4}GGG.{1,4}GGGG
GGGG.{1,4}GG.{1,4}GGG.{4,7}GG
GGGG.{1,4}GG.{1,4}GGG.{4,7}GGG
GGGG.{1,4}GG.{1,4}GGG.{4,7}GGGG
GGGG.{1,4}GG.{1,4}GGGG.{1,4}GG
GGGG.{1,4}GG.{1,4}GGGG.{1,4}GGG
GGGG.{1,4}GG.{1,4}GGGG.{1,4}GGGG
GGGG.{1,4}GG.{1,4}GGGG.{4,7}GG
GGGG.{1,4}GG.{1,4}GGGG.{4,7}GGG
GGGG.{1,4}GG.{1,4}GGGG.{4,7}GGGG
GGGG.{1,4}GG.{4,7}GG.{1,4}GG
GGGG.{1,4}GG.{4,7}GG.{1,4}GGG
GGGG.{1,4}GG.{4,7}GG.{1,4}GGGG
GGGG.{1,4}GG.{4,7}GG.{4,7}GG
GGGG.{1,4}GG.{4,7}GG.{4,7}GGG
GGGG.{1,4}GG.{4,7}GG.{4,7}GGGG
GGGG.{1,4}GG.{4,7}GGG.{1,4}GG
GGGG.{1,4}GG.{4,7}GGG.{1,4}GGG
GGGG.{1,4}GG.{4,7}GGG.{1,4}GGGG
GGGG.{1,4}GG.{4,7}GGG.{4,7}GG
GGGG.{1,4}GG.{4,7}GGG.{4,7}GGG
GGGG.{1,4}GG.{4,7}GGG.{4,7}GGGG
GGGG.{1,4}GG.{4,7}GGGG.{1,4}GG
GGGG.{1,4}GG.{4,7}GGGG.{1,4}GGG
GGGG.{1,4}GG.{4,7}GGGG.{1,4}GGGG
GGGG.{1,4}GG.{4,7}GGGG.{4,7}GG
GGGG.{1,4}GG.{4,7}GGGG.{4,7}GGG
GGGG.{1,4}GG.{4,7}GGGG.{4,7}GGGG
GGGG.{1,4}GGG.{1,4}GG.{1,4}GG
GGGG.{1,4}GGG.{1,4}GG.{1,4}GGG
GGGG.{1,4}GGG.{1,4}GG.{1,4}GGGG
GGGG.{1,4}GGG.{1,4}GG.{4,7}GG
GGGG.{1,4}GGG.{1,4}GG.{4,7}GGG
GGGG.{1,4}GGG.{1,4}GG.{4,7}GGGG
GGGG.{1,4}GGG.{1,4}GGG.{1,4}GG
GGGG.{1,4}GGG.{1,4}GGG.{1,4}GGG
GGGG.{1,4}GGG.{1,4}GGG.{1,4}GGGG
GGGG.{1,4}GGG.{1,4}GGG.{4,7}GG
GGGG.{1,4}GGG.{1,4}GGG.{4,7}GGG
GGGG.{1,4}GGG.{1,4}GGG.{4,7}GGGG
GGGG.{1,4}GGG.{1,4}GGGG.{1,4}GG
GGGG.{1,4}GGG.{1,4}GGGG.{1,4}GGG
GGGG.{1,4}GGG.{1,4}GGGG.{1,4}GGGG
GGGG.{1,4}GGG.{1,4}GGGG.{4,7}GG
GGGG.{1,4}GGG.{1,4}GGGG.{4,7}GGG
GGGG.{1,4}GGG.{1,4}GGGG.{4,7}GGGG
GGGG.{1,4}GGG.{4,7}GG.{1,4}GG
GGGG.{1,4}GGG.{4,7}GG.{1,4}GGG
GGGG.{1,4}GGG.{4,7}GG.{1,4}GGGG
GGGG.{1,4}GGG.{4,7}GG.{4,7}GG
GGGG.{1,4}GGG.{4,7}GG.{4,7}GGG
GGGG.{1,4}GGG.{4,7}GG.{4,7}GGGG
GGGG.{1,4}GGG.{4,7}GGG.{1,4}GG
GGGG.{1,4}GGG.{4,7}GGG.{1,4}GGG
GGGG.{1,4}GGG.{4,7}GGG.{1,4}GGGG
GGGG.{1,4}GGG.{4,7}GGG.{4,7}GG
GGGG.{1,4}GGG.{4,7}GGG.{4,7}GGG
GGGG.{1,4}GGG.{4,7}GGG.{4,7}GGGG
GGGG.{1,4}GGG.{4,7}GGGG.{1,4}GG
GGGG.{1,4}GGG.{4,7}GGGG.{1,4}GGG
GGGG.{1,4}GGG.{4,7}GGGG.{1,4}GGGG
GGGG.{1,4}GGG.{4,7}GGGG.{4,7}GG
GGGG.{1,4}GGG.{4,7}GGGG.{4,7}GGG
GGGG.{1,4}GGG.{4,7}GGGG.{4,7}GGGG
GGGG.{1,4}GGGG.{1,4}GG.{1,4}GG
GGGG.{1,4}GGGG.{1,4}GG.{1,4}GGG
GGGG.{1,4}GGGG.{1,4}GG.{1,4}GGGG
GGGG.{1,4}GGGG.{1,4}GG.{4,7}GG
GGGG.{1,4}GGGG.{1,4}GG.{4,7}GGG
GGGG.{1,4}GGGG.{1,4}GG.{4,7}GGGG
GGGG.{1,4}GGGG.{1,4}GGG.{1,4}GG
GGGG.{1,4}GGGG.{1,4}GGG.{1,4}GGG
GGGG.{1,4}GGGG.{1,4}GGG.{1,4}GGGG
GGGG.{1,4}GGGG.{1,4}GGG.{4,7}GG
GGGG.{1,4}GGGG.{1,4}GGG.{4,7}GGG
GGGG.{1,4}GGGG.{1,4}GGG.{4,7}GGGG
GGGG.{1,4}GGGG.{1,4}GGGG.{1,4}GG
GGGG.{1,4}GGGG.{1,4}GGGG.{1,4}GGG
GGGG.{1,4}GGGG.{1,4}GGGG.{1,4}GGGG
GGGG.{1,4}GGGG.{1,4}GGGG.{4,7}GG
GGGG.{1,4}GGGG.{1,4}GGGG.{4,7}GGG
GGGG.{1,4}GGGG.{1,4}GGGG.{4,7}GGGG
GGGG.{1,4}GGGG.{4,7}GG.{1,4}GG
GGGG.{1,4}GGGG.{4,7}GG.{1,4}GGG
GGGG.{1,4}GGGG.{4,7}GG.{1,4}GGGG
GGGG.{1,4}GGGG.{4,7}GG.{4,7}GG
GGGG.{1,4}GGGG.{4,7}GG.{4,7}GGG
GGGG.{1,4}GGGG.{4,7}GG.{4,7}GGGG
GGGG.{1,4}GGGG.{4,7}GGG.{1,4}GG
GGGG.{1,4}GGGG.{4,7}GGG.{1,4}GGG
GGGG.{1,4}GGGG.{4,7}GGG.{1,4}GGGG
GGGG.{1,4}GGGG.{4,7}GGG.{4,7}GG
GGGG.{1,4}GGGG.{4,7}GGG.{4,7}GGG
GGGG.{1,4}GGGG.{4,7}GGG.{4,7}GGGG
GGGG.{1,4}GGGG.{4,7}GGGG.{1,4}GG
GGGG.{1,4}GGGG.{4,7}GGGG.{1,4}GGG
GGGG.{1,4}GGGG.{4,7}GGGG.{1,4}GGGG
GGGG.{1,4}GGGG.{4,7}GGGG.{4,7}GG
GGGG.{1,4}GGGG.{4,7}GGGG.{4,7}GGG
GGGG.{1,4}GGGG.{4,7}GGGG.{4,7}GGGG
GGGG.{4,7}GG.{1,4}GG.{1,4}GG
GGGG.{4,7}GG.{1,4}GG.{1,4}GGG
GGGG.{4,7}GG.{1,4}GG.{1,4}GGGG
GGGG.{4,7}GG.{1,4}GG.{4,7}GG
GGGG.{4,7}GG.{1,4}GG.{4,7}GGG
GGGG.{4,7}GG.{1,4}GG.{4,7}GGGG
GGGG.{4,7}GG.{1,4}GGG.{1,4}GG
GGGG.{4,7}GG.{1,4}GGG.{1,4}GGG
GGGG.{4,7}GG.{1,4}GGG.{1,4}GGGG
GGGG.{4,7}GG.{1,4}GGG.{4,7}GG
GGGG.{4,7}GG.{1,4}GGG.{4,7}GGG
GGGG.{4,7}GG.{1,4}GGG.{4,7}GGGG
GGGG.{4,7}GG.{1,4}GGGG.{1,4}GG
GGGG.{4,7}GG.{1,4}GGGG.{1,4}GGG
GGGG.{4,7}GG.{1,4}GGGG.{1,4}GGGG
GGGG.{4,7}GG.{1,4}GGGG.{4,7}GG
GGGG.{4,7}GG.{1,4}GGGG.{4,7}GGG
GGGG.{4,7}GG.{1,4}GGGG.{4,7}GGGG
GGGG.{4,7}GG.{4,7}GG.{1,4}GG
GGGG.{4,7}GG.{4,7}GG.{1,4}GGG
GGGG.{4,7}GG.{4,7}GG.{1,4}GGGG
GGGG.{4,7}GG.{4,7}GG.{4,7}GG
GGGG.{4,7}GG.{4,7}GG.{4,7}GGG
GGGG.{4,7}GG.{4,7}GG.{4,7}GGGG
GGGG.{4,7}GG.{4,7}GGG.{1,4}GG
GGGG.{4,7}GG.{4,7}GGG.{1,4}GGG
GGGG.{4,7}GG.{4,7}GGG.{1,4}GGGG
GGGG.{4,7}GG.{4,7}GGG.{4,7}GG
GGGG.{4,7}GG.{4,7}GGG.{4,7}GGG
GGGG.{4,7}GG.{4,7}GGG.{4,7}GGGG
GGGG.{4,7}GG.{4,7}GGGG.{1,4}GG
GGGG.{4,7}GG.{4,7}GGGG.{1,4}GGG
GGGG.{4,7}GG.{4,7}GGGG.{1,4}GGGG
GGGG.{4,7}GG.{4,7}GGGG.{4,7}GG
GGGG.{4,7}GG.{4,7}GGGG.{4,7}GGG
GGGG.{4,7}GG.{4,7}GGGG.{4,7}GGGG
GGGG.{4,7}GGG.{1,4}GG.{1,4}GG
GGGG.{4,7}GGG.{1,4}GG.{1,4}GGG
GGGG.{4,7}GGG.{1,4}GG.{1,4}GGGG
GGGG.{4,7}GGG.{1,4}GG.{4,7}GG
GGGG.{4,7}GGG.{1,4}GG.{4,7}GGG
GGGG.{4,7}GGG.{1,4}GG.{4,7}GGGG
GGGG.{4,7}GGG.{1,4}GGG.{1,4}GG
GGGG.{4,7}GGG.{1,4}GGG.{1,4}GGG
GGGG.{4,7}GGG.{1,4}GGG.{1,4}GGGG
GGGG.{4,7}GGG.{1,4}GGG.{4,7}GG
GGGG.{4,7}GGG.{1,4}GGG.{4,7}GGG
GGGG.{4,7}GGG.{1,4}GGG.{4,7}GGGG
GGGG.{4,7}GGG.{1,4}GGGG.{1,4}GG
GGGG.{4,7}GGG.{1,4}GGGG.{1,4}GGG
GGGG.{4,7}GGG.{1,4}GGGG.{1,4}GGGG
GGGG.{4,7}GGG.{1,4}GGGG.{4,7}GG
GGGG.{4,7}GGG.{1,4}GGGG.{4,7}GGG
GGGG.{4,7}GGG.{1,4}GGGG.{4,7}GGGG
GGGG.{4,7}GGG.{4,7}GG.{1,4}GG
GGGG.{4,7}GGG.{4,7}GG.{1,4}GGG
GGGG.{4,7}GGG.{4,7}GG.{1,4}GGGG
GGGG.{4,7}GGG.{4,7}GG.{4,7}GG
GGGG.{4,7}GGG.{4,7}GG.{4,7}GGG
GGGG.{4,7}GGG.{4,7}GG.{4,7}GGGG
GGGG.{4,7}GGG.{4,7}GGG.{1,4}GG
GGGG.{4,7}GGG.{4,7}GGG.{1,4}GGG
GGGG.{4,7}GGG.{4,7}GGG.{1,4}GGGG
GGGG.{4,7}GGG.{4,7}GGG.{4,7}GG
GGGG.{4,7}GGG.{4,7}GGG.{4,7}GGG
GGGG.{4,7}GGG.{4,7}GGG.{4,7}GGGG
GGGG.{4,7}GGG.{4,7}GGGG.{1,4}GG
GGGG.{4,7}GGG.{4,7}GGGG.{1,4}GGG
GGGG.{4,7}GGG.{4,7}GGGG.{1,4}GGGG
GGGG.{4,7}GGG.{4,7}GGGG.{4,7}GG
GGGG.{4,7}GGG.{4,7}GGGG.{4,7}GGG
GGGG.{4,7}GGG.{4,7}GGGG.{4,7}GGGG
GGGG.{4,7}GGGG.{1,4}GG.{1,4}GG
GGGG.{4,7}GGGG.{1,4}GG.{1,4}GGG
GGGG.{4,7}GGGG.{1,4}GG.{1,4}GGGG
GGGG.{4,7}GGGG.{1,4}GG.{4,7}GG
GGGG.{4,7}GGGG.{1,4}GG.{4,7}GGG
GGGG.{4,7}GGGG.{1,4}GG.{4,7}GGGG
GGGG.{4,7}GGGG.{1,4}GGG.{1,4}GG
GGGG.{4,7}GGGG.{1,4}GGG.{1,4}GGG
GGGG.{4,7}GGGG.{1,4}GGG.{1,4}GGGG
GGGG.{4,7}GGGG.{1,4}GGG.{4,7}GG
GGGG.{4,7}GGGG.{1,4}GGG.{4,7}GGG
GGGG.{4,7}GGGG.{1,4}GGG.{4,7}GGGG
GGGG.{4,7}GGGG.{1,4}GGGG.{1,4}GG
GGGG.{4,7}GGGG.{1,4}GGGG.{1,4}GGG
GGGG.{4,7}GGGG.{1,4}GGGG.{1,4}GGGG
GGGG.{4,7}GGGG.{1,4}GGGG.{4,7}GG
GGGG.{4,7}GGGG.{1,4}GGGG.{4,7}GGG
GGGG.{4,7}GGGG.{1,4}GGGG.{4,7}GGGG
GGGG.{4,7}GGGG.{4,7}GG.{1,4}GG
GGGG.{4,7}GGGG.{4,7}GG.{1,4}GGG
GGGG.{4,7}GGGG.{4,7}GG.{1,4}GGGG
GGGG.{4,7}GGGG.{4,7}GG.{4,7}GG
GGGG.{4,7}GGGG.{4,7}GG.{4,7}GGG
GGGG.{4,7}GGGG.{4,7}GG.{4,7}GGGG
GGGG.{4,7}GGGG.{4,7}GGG.{1,4}GG
GGGG.{4,7}GGGG.{4,7}GGG.{1,4}GGG
GGGG.{4,7}GGGG.{4,7}GGG.{1,4}GGGG
GGGG.{4,7}GGGG.{4,7}GGG.{4,7}GG
GGGG.{4,7}GGGG.{4,7}GGG.{4,7}GGG
GGGG.{4,7}GGGG.{4,7}GGG.{4,7}GGGG
GGGG.{4,7}GGGG.{4,7}GGGG.{1,4}GG
GGGG.{4,7}GGGG.{4,7}GGGG.{1,4}GGG
GGGG.{4,7}GGGG.{4,7}GGGG.{1,4}GGGG
GGGG.{4,7}GGGG.{4,7}GGGG.{4,7}GG
GGGG.{4,7}GGGG.{4,7}GGGG.{4,7}GGG
GGGG.{4,7}GGGG.{4,7}GGGG.{4,7}GGGG
