## Supplementary material for "Contributions of Folded and Disordered Domains to RNA Binding by HNRNPR": Table S2

### Sheet: Sheet1
Construct	Amino acid sequence
LCD 0% R to A	RGRGRGGGRGGYGYPPDYYGYEDYYDDYYGYDYHDYRGGYEDPYYGYDDGYAVRGRGGGRGGRGAPPPPRGRGAPPPRGRAGYSQRGAPLGPPRGSRGGRGGPAQQQRGRGSRGSRGNRGG
LCD 25% R to A	AGRGRGGGRGGYGYPPDYYGYEDYYDDYYGYDYHDYRGGYEDPYYGYDDGYAVAGRGGGRGGRGAPPPPRGAGAPPPRGRAGYSQRGAPLGPPRGSAGGRGGPAQQQRGRGSRGSAGNAGG
LCD 50% R to A	AGRGRGGGAGGYGYPPDYYGYEDYYDDYYGYDYHDYAGGYEDPYYGYDDGYAVAGRGGGAGGRGAPPPPRGAGAPPPAGRAGYSQRGAPLGPPAGSAGGRGGPAQQQRGAGSRGSAGNAGG
LCD 75% R to A	AGRGAGGGAGGYGYPPDYYGYEDYYDDYYGYDYHDYAGGYEDPYYGYDDGYAVAGRGGGAGGAGAPPPPRGAGAPPPAGAAGYSQAGAPLGPPAGSAGGRGGPAQQQRGAGSAGSAGNAGG
LCD 100% R to A	AGAGAGGGAGGYGYPPDYYGYEDYYDDYYGYDYHDYAGGYEDPYYGYDDGYAVAGAGGGAGGAGAPPPPAGAGAPPPAGAAGYSQAGAPLGPPAGSAGGAGGPAQQQAGAGSAGSAGNAGG
