## Supplementary material for "Contributions of Folded and Disordered Domains to RNA Binding by HNRNPR": Table S3

### Sheet: Sheet1
RNA	Sequence (5' - 3')
AAAUU-6FAM	rArArArUrUrArArArArUrUrArArA-6FAM
PolyA-6FAM	rArArArArArArArArArArArArArArArA-6FAM
(GGGA)4-6FAM	rGrGrGrArGrGrGrArGrGrGrArGrGrGrArU-6FAM
CAAUU-6FAM	rUrCrArArUrUrUrArUrCrArArUrUrU-6FAM
PolyN-6FAM	rNrNrNrNrNrNrNrNrNrNrNrNrNrN-6FAM
PolyA	rArArArArArArArArArArArArArArArA
(GGGA)4	rGrGrGrArGrGrGrArGrGrGrArGrGrGrA
CAAUU	rUrCrArArUrUrUrArUrCrArArUrUrU
PolyN	rNrNrNrNrNrNrNrNrNrNrNrNrNrNrNrN
